# Fate transitions in *Drosophila* neural lineages: a single cell road map to mature neurons

**DOI:** 10.1101/2021.06.22.449317

**Authors:** Graça S. Marques, José Teles-Reis, Nikolaos Konstantinides, Patrícia H. Brito, Catarina C. F. Homem

## Abstract

Neuron specification and maturation are essential for proper central nervous system development. However, the precise mechanisms that govern neuronal maturation remain poorly understood. Here, we use single-cell RNA sequencing, combined with a conditional genetic strategy to analyse neuronal lineages and their new born neurons in the *Drosophila* larval brain. A focused analysis on the transcriptional alterations that occur right after neuron generation revealed that neuron maturation starts shortly after neuronal birth, with transcription, but no translation, of mature neuronal features such as neurotransmitter (NT) genes. Using NT gene Choline acetyltransferase as an example, we show that the timings of translation initiation are not solely dependent on neuron age but are rather coordinated with the animal developmental stage. This study is the first characterization of the initial phases of neuron maturation, supporting a model where neuron maturation is coordinated with the animal developmental stage through post-transcriptional regulation of terminal effector genes.
