## Supplementary material for "Fate transitions in *Drosophila* neural lineages: a single cell road map to mature neurons": Table S1

### Sheet: GOanalysis_Group1
GO biological process complete	Fold Enrichment	P-value
Malpighian tubule tip cell differentiation (GO:0061382)	> 100	0.00012
neuron fate determination (GO:0048664)	> 100	0.00012
epithelial cell proliferation involved in renal tubule morphogenesis (GO:2001013)	> 100	0.00017
epithelial cell proliferation involved in Malpighian tubule morphogenesis (GO:0061331)	> 100	0.00017
epithelial cell proliferation (GO:0050673)	> 100	0.00017
R3/R4 cell differentiation (GO:0048056)	82.21	0.000331
glial cell differentiation (GO:0010001)	50.59	3.33e-05
neuroblast differentiation (GO:0014016)	48.12	3.84e-05
regulation of neural precursor cell proliferation (GO:2000177)	34.02	0.000103
cell fate determination (GO:0001709)	25.89	1.32e-06
regulation of neurogenesis (GO:0050767)	25.29	1.48e-06
gliogenesis (GO:0042063)	24.97	0.000247
neuron fate commitment (GO:0048663)	22.42	0.000336
regulation of cell development (GO:0060284)	20.3	4.2e-06
regulation of nervous system development (GO:0051960)	15.51	1.5e-05
cell fate commitment (GO:0045165)	15.5	2.06e-07
regulation of cell differentiation (GO:0045595)	14.35	2.8e-06
regulation of cell population proliferation (GO:0042127)	12.07	0.000312
regulation of multicellular organismal development (GO:2000026)	11.87	5.29e-05
positive regulation of macromolecule biosynthetic process (GO:0010557)	9.19	6.42e-06
positive regulation of RNA biosynthetic process (GO:1902680)	8.87	4.16e-05
positive regulation of transcription, DNA-templated (GO:0045893)	8.87	4.16e-05
positive regulation of nucleic acid-templated transcription (GO:1903508)	8.87	4.16e-05
positive regulation of cellular biosynthetic process (GO:0031328)	8.46	1.09e-05
positive regulation of biosynthetic process (GO:0009891)	8.45	1.11e-05
positive regulation of RNA metabolic process (GO:0051254)	8.43	5.49e-05
positive regulation of nucleobase-containing compound metabolic process (GO:0045935)	8.14	6.68e-05
regulation of transcription by RNA polymerase II (GO:0006357)	7.57	1.89e-07
regulation of RNA biosynthetic process (GO:2001141)	6.67	2.33e-08
regulation of transcription, DNA-templated (GO:0006355)	6.67	2.33e-08
regulation of nucleic acid-templated transcription (GO:1903506)	6.67	2.33e-08
generation of neurons (GO:0048699)	6.63	1.28e-05
regulation of cellular macromolecule biosynthetic process (GO:2000112)	6.32	7.67e-09
regulation of macromolecule biosynthetic process (GO:0010556)	6.3	8.02e-09
neurogenesis (GO:0022008)	6.26	1.93e-05
positive regulation of nitrogen compound metabolic process (GO:0051173)	6.22	7.78e-05
regulation of cellular biosynthetic process (GO:0031326)	6.06	1.28e-08
regulation of biosynthetic process (GO:0009889)	6.04	1.32e-08
regulation of RNA metabolic process (GO:0051252)	6.02	7.23e-08
regulation of developmental process (GO:0050793)	5.91	0.000379
regulation of nucleobase-containing compound metabolic process (GO:0019219)	5.84	1.02e-07
positive regulation of macromolecule metabolic process (GO:0010604)	5.67	0.000139
positive regulation of cellular metabolic process (GO:0031325)	5.61	0.000149
regulation of gene expression (GO:0010468)	5.26	6.93e-08
nervous system development (GO:0007399)	5.21	7.12e-05
positive regulation of metabolic process (GO:0009893)	5.12	0.000261
regulation of nitrogen compound metabolic process (GO:0051171)	4.68	2.84e-07
negative regulation of cellular process (GO:0048523)	4.67	4.96e-05
regulation of primary metabolic process (GO:0080090)	4.61	3.35e-07
animal organ development (GO:0048513)	4.6	0.000172
regulation of cellular metabolic process (GO:0031323)	4.32	7.23e-07
regulation of macromolecule metabolic process (GO:0060255)	4.24	8.98e-07
negative regulation of biological process (GO:0048519)	4.05	0.00015
system development (GO:0048731)	4.02	5.58e-05
regulation of metabolic process (GO:0019222)	3.94	2.14e-06
multicellular organism development (GO:0007275)	3.79	3.27e-06
cell differentiation (GO:0030154)	3.77	0.000265
cellular developmental process (GO:0048869)	3.74	0.000281
developmental process (GO:0032502)	3.37	3.97e-06
anatomical structure development (GO:0048856)	3.28	1.7e-05
regulation of cellular process (GO:0050794)	3.03	3.51e-07
regulation of biological process (GO:0050789)	2.82	1.06e-06
multicellular organismal process (GO:0032501)	2.67	6.95e-05
biological regulation (GO:0065007)	2.53	5.76e-06
