## Supplementary material for "Fate transitions in *Drosophila* neural lineages: a single cell road map to mature neurons": Table S2

### Sheet: GOanalysis_Group2
GO biological process complete	Fold Enrichment	P-value
cytoplasmic sequestering of protein (GO:0051220)	86.32	0.000433
cytoplasmic sequestering of transcription factor (GO:0042994)	86.32	0.000433
actin filament bundle assembly (GO:0051017)	30.83	0.000177
negative regulation of synaptic transmission (GO:0050805)	29.43	0.0002
regulation of neurotransmitter secretion (GO:0046928)	25.9	0.000282
regulation of neurotransmitter transport (GO:0051588)	25.9	0.000282
actin filament bundle organization (GO:0061572)	24.9	0.000314
cyclic-nucleotide-mediated signaling (GO:0019935)	24.9	0.000314
photoreceptor cell axon guidance (GO:0072499)	23.98	0.000348
short-term memory (GO:0007614)	23.12	0.000384
regulation of synaptic plasticity (GO:0048167)	22.72	4.04e-05
chaperone-mediated protein folding (GO:0061077)	22.48	4.31e-06
regulation of DNA-binding transcription factor activity (GO:0051090)	22.32	0.000422
maintenance of protein location (GO:0045185)	19.62	0.000599
associative learning (GO:0008306)	18.37	8.74e-05
synaptic vesicle exocytosis (GO:0016079)	15.69	0.000155
modulation of chemical synaptic transmission (GO:0050804)	15.2	1.69e-09
regulation of trans-synaptic signaling (GO:0099177)	15.2	1.69e-09
regulated exocytosis (GO:0045055)	14.15	0.000226
learning (GO:0007612)	13.7	0.000254
neurotransmitter secretion (GO:0007269)	13	5.2e-05
signal release from synapse (GO:0099643)	13	5.2e-05
response to ethanol (GO:0045471)	12.33	0.000372
olfactory behavior (GO:0042048)	12.16	0.000391
protein folding (GO:0006457)	12.08	2.38e-06
courtship behavior (GO:0007619)	11.66	0.000455
signal release (GO:0023061)	11.6	8.7e-05
chemical synaptic transmission (GO:0007268)	10.84	7.03e-09
anterograde trans-synaptic signaling (GO:0098916)	10.84	7.03e-09
chemosensory behavior (GO:0007635)	10.79	0.000602
trans-synaptic signaling (GO:0099537)	10.74	7.69e-09
response to heat (GO:0009408)	10.53	0.000659
synaptic vesicle cycle (GO:0099504)	10.37	0.000144
vesicle-mediated transport in synapse (GO:0099003)	10.37	0.000144
synaptic signaling (GO:0099536)	10.32	1.14e-08
regulation of neurotransmitter levels (GO:0001505)	9.81	0.000185
response to temperature stimulus (GO:0009266)	9.74	4.22e-05
neurotransmitter transport (GO:0006836)	9.63	0.000201
regulation of synaptic growth at neuromuscular junction (GO:0008582)	9.55	0.000209
cognition (GO:0050890)	9.32	1.22e-05
learning or memory (GO:0007611)	9.32	1.22e-05
response to alcohol (GO:0097305)	9.22	0.000244
regulation of neuromuscular junction development (GO:1904396)	9.07	0.000263
regulation of synapse assembly (GO:0051963)	8.99	0.000273
memory (GO:0007613)	8.92	0.000283
regulation of cell junction assembly (GO:1901888)	8.63	0.000327
synapse organization (GO:0050808)	8.58	2.04e-05
regulation of mRNA metabolic process (GO:1903311)	8.43	0.000364
cell-cell signaling (GO:0007267)	8.38	2.14e-08
regulation of synapse organization (GO:0050807)	8.09	0.000113
regulation of translation (GO:0006417)	7.39	0.00065
cell junction organization (GO:0034330)	7.16	1.79e-05
regulation of synapse structure or activity (GO:0050803)	6.78	0.000287
neuron projection morphogenesis (GO:0048812)	6.67	2.37e-07
cell projection morphogenesis (GO:0048858)	6.64	2.5e-07
plasma membrane bounded cell projection morphogenesis (GO:0120039)	6.64	2.5e-07
cell part morphogenesis (GO:0032990)	6.51	3.09e-07
neuron projection development (GO:0031175)	6.27	4.53e-07
axon guidance (GO:0007411)	6.17	0.000154
neuron development (GO:0048666)	5.98	2.37e-08
neuron projection guidance (GO:0097485)	5.97	0.000187
axonogenesis (GO:0007409)	5.91	6.73e-05
response to abiotic stimulus (GO:0009628)	5.78	3.15e-06
chemotaxis (GO:0006935)	5.77	0.00023
axon development (GO:0061564)	5.7	8.66e-05
cell morphogenesis involved in neuron differentiation (GO:0048667)	5.61	1.2e-05
behavior (GO:0007610)	5.45	6.71e-07
cellular component morphogenesis (GO:0032989)	5.37	7.78e-07
taxis (GO:0042330)	5.36	0.000131
cell morphogenesis (GO:0000902)	5.23	2.89e-06
cell morphogenesis involved in differentiation (GO:0000904)	5.04	2.92e-05
neuron differentiation (GO:0030182)	4.7	5.02e-07
plasma membrane bounded cell projection organization (GO:0120036)	4.58	4.45e-06
cell projection organization (GO:0030030)	4.5	5.38e-06
regulation of cellular component organization (GO:0051128)	4.29	1.58e-06
nervous system process (GO:0050877)	4.25	5.24e-05
generation of neurons (GO:0048699)	4.08	2.92e-06
regulation of cell communication (GO:0010646)	3.9	2.26e-06
regulation of signaling (GO:0023051)	3.9	2.26e-06
nervous system development (GO:0007399)	3.85	5.27e-07
neurogenesis (GO:0022008)	3.85	5.83e-06
system process (GO:0003008)	3.76	0.000153
cell development (GO:0048468)	3.74	3.04e-08
locomotion (GO:0040011)	3.58	0.000455
regulation of developmental process (GO:0050793)	3.55	0.000247
regulation of biological quality (GO:0065008)	3.34	4.51e-07
signaling (GO:0023052)	3.31	4.46e-06
cell communication (GO:0007154)	3.21	6.78e-06
cell differentiation (GO:0030154)	3.02	1.22e-06
cellular developmental process (GO:0048869)	3	1.39e-06
anatomical structure morphogenesis (GO:0009653)	2.84	2.03e-05
reproductive process (GO:0022414)	2.77	0.000244
system development (GO:0048731)	2.64	3.25e-05
negative regulation of cellular process (GO:0048523)	2.55	0.000584
reproduction (GO:0000003)	2.46	0.00055
anatomical structure development (GO:0048856)	2.4	1.31e-06
cellular component organization (GO:0016043)	2.4	1.36e-06
multicellular organism development (GO:0007275)	2.39	1.18e-05
developmental process (GO:0032502)	2.37	1.66e-06
cellular component organization or biogenesis (GO:0071840)	2.27	4.93e-06
regulation of cellular process (GO:0050794)	2.22	4.68e-08
response to stimulus (GO:0050896)	2.18	6.2e-05
biological regulation (GO:0065007)	2.14	2.62e-09
multicellular organismal process (GO:0032501)	2.12	1.66e-06
regulation of biological process (GO:0050789)	2.07	4.56e-07
cellular process (GO:0009987)	1.56	1.91e-06
biological_process (GO:0008150)	1.2	0.000319
Unclassified (UNCLASSIFIED)	0.16	0.000319
